# High rates of plasmid cotransformation in *E. coli* overturn the clonality myth and reveal colony development

**DOI:** 10.1101/2021.03.19.434223

**Authors:** Delia Tomoiaga, Jaclyn Bubnell, Liam Herndon, Paul Feinstein

**Affiliations:** Department of Biological Sciences, Hunter College, City University of New York, New York, New York 10065, USA; Manhattan Hunter College Science High School, New York, NY, USA; The Graduate Center Biochemistry, Biology and CUNY-Neuroscience-Collaborative Programs, City University of New York, New York, New York 10065

## Abstract

The concept of DNA transfer between bacteria was put forth by Griffith in 1928. During the dawn of molecular cloning of DNA in the 1980s, Hanahan described how the transformation of DNA plasmids into bacteria would allow for cloning of DNA fragments. Through this foundational work, it is widely taught that a typical transformation produces clonal bacterial colonies. Using low concentrations of several plasmids that encode different fluorescent proteins, under the same selective antibiotic, we show that *E. coli* bacteria readily accept multiple plasmids, resulting in widespread aclonality and reveal a complex pattern of colony development. Cotransformation of plasmids occurs by either CaCl_2_ or by electroporation methods. A bacterium rod transformed with three plasmids - each expressing a high level of a unique fluorescent protein - and replated on agar, appears to reassign a random number of the three fluorescent plasmids to its daughter cell during cell division. The potential to simultaneously follow multiple lineages of clonally related bacteria in a bacteria colony would allow for mosaic analysis of gene function. We show that clonally related bacterium rods self-organize in a fractal growth pattern and can remain linked during colony development revealing a potential target against microbiota growth.
