## Supplementary material for "High rates of plasmid cotransformation in *E. coli* overturn the clonality myth and reveal colony development": Table 1, S1 and S2

### Sheet: Table S1 and S2
			Transformation parameters used								Transformation parameters used
			Heat shock		1 min HS			1 min HS			Heat shock		1 min HS			1 min HS
			Conditions		No		Chilled	Chilled	Cold		Conditions		No		Chilled	Chilled	Cold
					Wash		Cuvettes	Cuvettes	Cuvettes				Wash		Cuvettes	Cuvettes	Cuvettes
			DH5alpha		PF-Lab		NEB	PF-Lab	PF-Lab		DH5alpha		PF-Lab		NEB	PF-Lab	PF-Lab
			Plasmids		Mix			Mix			Plasmids		Mix			Mix
			Method		CaCl2			Electroporation			Method		CaCl2			Electroporation
			Total DNA	Carbenicillin	Kanamycin	*Kan→Carb		Carbenicillin			Total DNA	Carbenicillin	Kanamycin	Kan→Carb		Carbenicillin
			Estimated Clonal: Percentage of colonies estimated to contain one plasmid								Clonal: Percentage of colonies observed with one plasmid
			0.2ng	97.8723		90.4762					0.2ng	98.9362		95.2381
			0.3ng	93.617							0.3ng	96.8085
			1ng	89.4737	92.7083	75.7576	95.8333	90.625	93.4028		1ng	94.7368	96.3542	87.8788	97.9167	95.3125	96.7014
			2ng			61.4583					2ng			80.7292
			3ng	82.1429			95.6522	87.5			3ng	91.0714			97.8261	93.75
			10ng	54.1667	72.9167	9.375	97.9167	93.2292	66.4352		10ng	77.0833	86.4583	54.1667	98.9583	96.6146	83.2176
			30ng	44.1118	75.6944		87.5	88			30ng	72.0559	87.8472		93.75	94
			300ng					7.91367			300ng					53.9568
			EDP: Percentage of colonies estimated to contain two plasmids								ODP: Percentage of colonies observed with two plasmids
			0.2ng	2.12766		9.52381					0.2ng	1.06383		4.7619
			0.3ng	6.38298							0.3ng	3.19149
			1ng	4.21053	7.29167	24.2424	4.16667	9.375	0.347222		1ng	4.21053	3.64583	12.1212	2.08333	4.6875	2.25694
			2ng			38.5417					2ng			19.2708
			3ng	12.5			4.34783	12.5			3ng	8.03571			2.17391	6.25
			10ng	20.8333	14.5833	58.3333	2.08333	5.20833	19.3287		10ng	18.75	11.4583	39.5833	1.04167	3.125	14.4097
			30ng	5.72368	9.72222		12.5	12			30ng	19.5833	9.72222		6.25	6
			300ng					31.6547			300ng					35.9712
			ETP: Percentage of colonies estimated to contain three plasmids								OTP: Percentage of colonies observed with three plasmids
			0.2ng			0					0.2ng			0
			0.3ng	0							0.3ng	0
			1ng	6.31579	0	0	0	0	6.25		1ng	1.05263	0	0	0	0	1.04167
			2ng			NA					2ng			NA
			3ng	5.35714			0	0			3ng	0.892857			0	0
			10ng	25	12.5	31.25	0	1.5625	14.2361		10ng	4.16667	2.08333	5.20833	0	0.260417	2.37269
			30ng	50.1645	14.5833		0	0			30ng	8.36075	2.43056		0	0
			300ng					60.4317			300ng					10.0719
							Table 1: Estimated probabilities								Table S1: Observed probabilities
					Transformation parameters used
			Heat shock	1 min HS	1 min HS	1 min HS	1 min HS	Short HS	Short HS
			Conditions	Cold	Cold	RT	RT	RT	RT
			Wash	CaCl2	CaCl2	Water	Water	Water	Water
			DH5alpha			PF-Lab
			Plasmids	Mix	Sep	Mix	Sep	Mix	Sep
			Method			CaCl2
			Total DNA			Carbenicillin
			Clonal: Percentage of colonies observed with one plasmid
			30ng	72.9167	98.9583	89.5833	100	59.5238	96.87
			ODP: Percentage of colonies observed with two plasmids
			30ng	26.0417	1.04167	9.375	0	32.1429	3.125
			OTP: Percentage of colonies observed with three plasmids
			30ng	1.04167	0	1.04167	0	8.33333	0
						Table S2: Observed probabilities after treatments
